# Conservation and divergence of DNA replication control in *Chlamydomonas reinhardtii*

**DOI:** 10.1101/2020.04.26.061929

**Authors:** Amy E. Ikui, Noriko Ueki, Kresti Pecani, Frederick Cross

## Abstract

We recently isolated temperature-sensitive cell cycle mutants in *Chlamydomonas reinhardtii* for which the causative mutations were located in genes annotated for potential involvement in DNA replication. *Chlamydomonas* has a very long G1 period during which cells grow up to ~10-fold without division, followed by rapid cycles of DNA replication and mitosis (‘multiple fission’). All of the candidate DNA replication mutants tested were defective in completion of the first round of DNA replication, and also failed to produce mitotic spindles. For a subset of the mutants, we rescued temperature-sensitive lethality with tagged transgenes and used the resulting strains to analyze abundance and localization control of the tagged protein. All of the DNA replication proteins tested were essentially undetectable until late G1, accumulated during the period of multiple fission and then were degraded as cells completed their terminal divisions. MCM4 and MCM6 were localized to the nucleus during the division cycle except for transient cytoplasmic localization during mitosis. CDC45 showed strict protein location to the nucleus and co-localized to spindles during mitosis. In contrast, CDC6 was detected in the nucleus only transiently during early divisions within the overall multiple fission cycle. Cdc6 protein levels were very low, but increased upon treatment with MG132, a proteasome inhibitor. We also tested if these DNA replication proteins are regulated by cyclin dependent kinase (CDK). There are two main CDKs in *Chlamydomonas*, CDKA1 and CDKB1. We found that CDC6 protein level was severely reduced in a *cdka1* mutant, but not in a *cdkb1* mutant. MG132 did not detectably increase CDC6 levels in the *cdka1* mutant, suggesting that CDKA1 upregulates CDC6 at the transcription level. Since MCM4, MCM6 and CDC6 were all essentially undetectable during the long G1 before DNA replication cycles began, we speculate that loading of origins with the MCM helicase may not occur until the end of the long G1, unlike in the budding yeast system. These results provide a microbial framework for approaching replication control in the plant kingdom.
