## Supplementary material for "Conservation and divergence of DNA replication control in *Chlamydomonas reinhardtii*": Table S1

### Sheet: Sheet1
	Strain name	Genotype	gene name	mutation(s)	origin
	M10 (CC-124)	Wild type			Dutcher S
	div74-1	orc1	Cre10.g455600.t1.1	L641P	Tulin 2014
	AI41-2A (div41-1)	cdc6	Cre06.g292850.t1.2	L418H	Tulin 2014&This study
	AI82-5C	mcm4	Cre07.g316850.t1.2	L760R	Breker 2018
	AI31-1A (MB98-1A)	mcm6-981A	Cre03.g178650.t1.1	L884P	Breker 2018
	1B(nr)	mcm7	Cre10.g455850.t1.2	E219K	Breker 2018
	div65-1	cdc45	Cre06.g270250.t1.1	R95C	Tulin 2014
	div21-1	topbp1	Cre12.g515900.t1.2	A689V	Tulin 2014
	div20-3	reqq4	Cre15.g634701.t1.1	L2385D	Tulin 2014
	AI10-9B (MB198-1A)	rnr1	Cre12.g492950.t1.2	S543P	Breker 2018
	MB197-5A	rfc1	Cre12.g521200.t1.2	P713T	Breker 2018
	935-5B (div23-1)	cdc27	Cre17.g740510.t1.1	Y141N	Tulin 2014
	AI3-3A	mcm6-GHI	Cre03.g178650.t1.1	Y768H, V769D	Breker 2018
	AI42-8B	MCM6-mCherry mcm6-981A			This study
	AI33-11A	MCM4-Venus mcm4			This study
	AI78-3D	CDC6-mCherry cdc6			This study
	AI45-4A	ORC1-Venus orc1			This study
		CDKB1-mCherry cdkb1			Atkins 2018
	AI4-5A	CDC45-mCherry cdc45			This study
	AI21-13A	MCM6-mCherry mcm6-981A cdc27			This study
	AI22-19A	MCM6-mCherry mcm6-981A cdka::hygro			This study
	AI18-2A	MCM6-mCherry mcm6-981A cdkb			This study
	AI19-1D	MCM6-mCherry mcm6-981A rnr1			This study
	AI87-12B	MCM4-Venus mcm4 rnr1			This study
	AI59-17A	MCM4-Venus mcm4 cdc27			This study
	AI60-2B	MCM4-Venus mcm4 cycb1			This study
	AI61-4C	MCM4-Venus mcm4 mcm6			This study
	AI62-6C	MCM4-Venus mcm4 orc1			This study
	AI63-9B	MCM4-Venus mcm4 cdc6			This study
	AI79-1B	MCM4-Venus mcm4 cdka1::hygro			This study
	AI70-5C	MCM4-Venus mcm4 cdkb1			This study
	AI78-3D	CDC6-mCherry cdc6			This study
	AI88-17B	CDC6-mCherry cdc6 cdc27			This study
	AI89-1C	CDC6-mCherry cdc6 cycb1			This study
	AI90-3A	CDC6-mCherry cdc6 rnr1			This study
	AI91-1D	CDC6-mCherry cdc6 orc1			This study
	AI92-13A	CDC6-mCherry cdc6 mcm6-981A			This study
	AI94-12C	CDC6-mCherry cdc6 mcm6-GHI			This study
	AI130-15D	CDC6-mCherry cdc6 cdka1::hygro			This study
	AI95-16C	CDC6-mCherry cdc6 cdkb1			This study
