## Supplementary material for "Conservation and divergence of DNA replication control in *Chlamydomonas reinhardtii*": Table S2

### Sheet: Sheet1
gene	primer sequence
orc1	GCTCACCTGCAGCTGGTGATGCT
	acttggataggggattatctGCTCACCTGCAGCTGGTGATACC
	CCAGCGCTGTCCGCTCATGC
cdc6	gccAGCGGCTGCGCGGCCGA
	acttggataggggattatctgccAGCGGCTGCGCGGCGGT
	TTCTCTGACATCACCAGGCA
mcm4	CTCCGCCGCCTCGTCGCGCA
	acttggataggggattatctCTCCGCCGCCTCGTCGCACC
	GGCGCCGGCGACCTCATCTCG
mcm6-981A	GTAGGTCTCGTGCAGGTGCA
	acttggataggggattatctGTAGGTCTCGTGCAGGTGCG
	TTTCGGCGCCAGTACACGCA
mcm6-GHI	GGCGCAGAAGTTCAACTACGTC
	acttggataggggattatctGCGCAGAAGTTCAACCACGAT
	GATTGCAGGGATGCCTAGATGC
mcm6-GHI	GTCGGCGCAGAAGTTCAACTACATC
	acttggataggggattatctGGCGCAGAAGTTCAACCACCAT
	ACACGCTCCGCTCCCTCATG
mcm7	GTCACCTCCTGGTACACCTC
	acttggataggggattatctGTCACCTCCTGGTACACCTT
	CGTGGCTGGTATTTGCAAAA
RFC1	CATCAAGCGCAGCAAGAACC
	acttggataggggattatctCATCAAGCGCAGCAAGAGCA
	CGCTTGGAGATCTGCAGCAC
rnr1	GGACGCCGCCAACCGCTTCT
	acttggataggggattatctGGACGCCGCCAACAGCTTTC
	GGCGCATGTTGGAGCGCTGC
zeu1	GCTCCATGGGCGTGAAGACC
	acttggataggggattatctGCTCCATGGGCGTGAAGGCT
	GTGTCGGTGCGTGCAGGTG
cycb1	GCTGTCCAGCTACCTCAACG
	acttggataggggattatctGCTGTCCAGCTACCTCAGCA
	GCAATCGGCCTTCTCGTACG
cdkb	ACCCTATGGTACCGCGCACC
	acttggataggggattatctACCCTATGGTACCGCGCCCA
	CCACCTTGCGCACGAGCTCAG
cdc20	GGACGACTACTACCTCAACCTACT
	acttggataggggattatctGGACGACTACTACCTCAACCTATC
	TTCCCTTTCCTGCCCTTCAC
cdc27	gttcccgcctcctctcccct
	acttggataggggattatctTGCCACGTGGGTGGTGATCA
	TGCCACGTGGGTGGTGATGG
